# HNI9 and HY5 maintain ROS homeostasis under high nitrogen provision in Arabidopsis

**DOI:** 10.1101/479030

**Authors:** Fanny Bellegarde, Amel Maghiaoui, Jossia Boucherez, Gabriel Krouk, Laurence Lejay, Liên Bach, Alain Gojon, Antoine Martin

## Abstract

**One sentence summary:** Excessive N nutrition leads to ROS accumulation, and requires the function of major transcriptional regulators to maintain plants under physiological conditions.

**Author contributions:** An.M. and A.G. conceived research plans and supervised the experiments; F.B, Am.M., J.B., L.L., L.B. and An.M performed most of the experiments; F.B, Am.M., J.B., G.K., L.L., L.B. and An.M analyzed the data; An.M. wrote the article with contributions of all the authors.

**Competing interests:** The authors declare no competing financial interests.

**Summary:** Reactive Oxygen Species (ROS) can accumulate in cells at excessive levels, leading to unbalanced redox status and to a potential oxidative stress, which can have damaging effects to the molecular components of plant cells. Several environmental conditions have been described as causing an elevation of ROS production in plants. Consequently, this requires the expression of detoxification responses in order to maintain ROS homeostasis at physiological levels. In case of mis-regulation of the detoxification systems, oxidative stress can lead ultimately to growth retardation and developmental defects. Here, we demonstrate that Arabidopsis plants growing under high nitrogen environment have to express a set of genes involved in detoxification of ROS in order to maintain ROS at physiological levels. We show that the chromatin factor HNI9 is an important actor of this response, required for the expression of these detoxification genes. Mutation in HNI9 leads to elevated ROS levels, and to ROS-dependent phenotypic defects under high but not low N provision. In addition, we identify HY5 as one of the major transcription factors also required for the expression of this detoxification program under high N condition. Our results demonstrate the requirement of a balance between N nutrition and ROS production, and identified the first major regulators required to control ROS homeostasis under excessive N nutrition.
