## Supplementary material for "HNI9 and HY5 maintain ROS homeostasis under high nitrogen provision in Arabidopsis"

### Sheet: Feuil1
Name	Sequence	Used for
AT5G48000_F	TAACTTGCCATTGCACTTCG	ChIP (chromatin marks) & RT qPCR
AT5G48000_R	GGCAAAACCAAATGAGCTTC
AT1G52820_F	GGGTTCCGAAACTCCTCTTC	ChIP (chromatin marks) & RT qPCR
AT1G52820_R	TCGAAAGAGGCCTCGAAGTA
AT2G42250_F	AAGGTGGCCAATGAATGGTA	ChIP (chromatin marks) & RT qPCR
AT2G42250_R	ACCTGCCTGCAATGGATTTA
AT2G36690_F	AATGATAGCTCCGGTGATGG	ChIP (chromatin marks) & RT qPCR
AT2G36690_R	GGGGGAGCTTTAGGTTTTTG
AT2G37130_F	ATCTCCAATTCCCCATTTCc	ChIP (chromatin marks) & RT qPCR
AT2G37130_R	catgtgtctccattgccact
AT2G29630_F	CCGTCGTATGCAACAACAAG	ChIP (chromatin marks) & RT qPCR
AT2G29630_R	TTGGTGGATCAAACGTCAAA
Actin2_F	GCCATCCAAGCTGTTCTCTC	ChIP (chromatin marks) & RT qPCR
Actin2_R	CCCTCGTAGATTGGCACAGT
LEC2_F	CGCTCGCACTTCACAACAGTCC	ChIP (chromatin marks)
LEC2_R	TCATCACCGCCGCCATCTGC
AT1G14345_HY5_F	tgatgatgctgatatagagtttgg	ChIP qPCR (HY5)
AT1G14345_HY5_R	cgtggcctaagctctatggat
AT2G36690_HY5_F	tcagtctccaagaatttgactcag	ChIP qPCR (HY5)
AT2G36690_HY5_R	cgtttttggaggagacgttg
AT2G29630_HY5_F	cagacgattcaggaggttcg	ChIP qPCR (HY5)
AT2G29630_HY5_R	ctggaagaggaagctttgga
AT1G52820_HY5_F	tgtgataaaatcgccgtgag	ChIP qPCR (HY5)
AT1G52820_HY5_R	tctctgcgcaagatgacaag
AT5G48000_HY5_F	atctcgagggggcgtattag	ChIP qPCR (HY5)
AT5G48000_HY5_R	gagtgtggggttccaaccta
AT2G42250_HY5_F	tcgaaggcacttcctagattg	ChIP qPCR (HY5)
AT2G42250_HY5_R	ttggatcccttttacttttaggc
AT2G36690_HY5_F	cgtctcctccaaaaacgtatg	ChIP qPCR (HY5)
AT2G36690_HY5_R	tgcgaggaactatgtttgga
AT2G29630_HY5_F2	caatggtaattcaatgaaggtaattt	ChIP qPCR (HY5)
AT2G29630_HY5_R2	CTAAAGCGAAAGGCTTGCTG
AT4G03900_F	CGGGTTGTATACTGATGGGTTC	ChIP qPCR (HY5)
AT4G03900_R	AGCTCGAGGATGATTTGGTC
AT1G14345_RT_F	ACCTCCGTCGTTCGCAAATCTC	RT qPCR
AT1G14345_RT_R	TGGAGGGAGACAATGAAGAAGCG
NRT2.1_F	AACAAGGGCTAACGTGGATG	RT qPCR
NRT2.1_R	CTGCTTCTCCTGCTCATTCC
